# Biofilm formation and dynamics in the marine cyanobacterium *Prochlorococcus*

**DOI:** 10.1101/2025.08.05.668435

**Authors:** Maya I. Anjur-Dietrich, Katelyn G. Jones, James I. Mullet, Nhi N. Vo, Kurt G. Castro, Sierra M. Parker, Sallie W. Chisholm

## Abstract

The picocyanobacterium *Prochlorococcus* is responsible for ∼10% of annual marine carbon fixation and plays a role in the global carbon budget. While these phototrophs are primarily considered free-living and neutrally buoyant in the euphotic zone, we observe that they can form biofilms on diverse substrates. This trait is conserved across *Prochlorococcus* ecotypes, and populations continuously transition between planktonic and biofilm states via a non-genetic heritable mechanism. Throughout their growth, cells in biofilms retain a reversible, dynamic attachment state, and measurements of growth, photosynthesis, and respiration rates reveal that cells in biofilms exude more organic carbon than their planktonic counterparts. Estimates of the fraction of *Prochlorococcus* cells attached to particles in the ocean reveal that a significant adherent population exists throughout the euphotic and mesopelagic zones. This work describes a new dimension of *Prochlorococcus*’s ecological niche and suggests a role in carbon export to the deep sea.
