## Additional Supplementary Tables for "Biofilm formation and dynamics in the marine cyanobacterium *Prochlorococcus*"

### Sheet: supplementary_table_4
Supplementary Table 4, Anjur-Dietrich, et al.
Sample identifiers for metagenomic samples used in field analysis.
	SRR names from Station ALOHA, reported in Leu, et al. 2022
	ERR names from TARA Oceans Project
	KJ names from HOT346 cruise, collected for this study
	Sample_name	Depth (m)	Filter size (um)
0	SRR9178338	5	0.2
1	SRR23969212	5	0.2
2	SRR23969210	5	0.2
3	SRR9178353	5	0.2
4	SRR23969208	5	0.2
5	SRR23969214	5	0.2
6	SRR23969204	5	0.2
7	SRR23969200	5	0.2
8	SRR23969198	5	0.2
9	SRR9178337	5	0.2
10	SRR9178318	5	0.2
11	SRR23969230	5	0.2
12	SRR23969225	5	0.2
13	SRR23969224	5	0.2
14	SRR23969223	5	0.2
15	SRR9178335	5	0.2
16	SRR9178375	5	0.2
17	SRR23969167	5	0.2
18	SRR9178407	5	0.2
19	SRR23969156	5	0.2
20	SRR9178366	5	0.2
21	SRR9178368	5	0.2
22	SRR9178159	5	0.2
23	SRR9178156	5	0.2
24	SRR9178219	5	0.2
25	SRR9178224	5	0.2
26	SRR9178194	5	0.2
27	SRR9178100	5	0.2
28	SRR9178093	5	0.2
29	SRR9178092	5	0.2
30	SRR9178279	5	0.2
31	SRR9178285	5	0.2
32	SRR9178494	5	0.2
33	SRR9178438	5	0.2
34	SRR23969139	5	0.2
35	ERR598979	5	0.22
36	ERR599126	5	0.22
37	ERR598976	5	0.22
38	ERR599119	5	0.22
39	ERR599135	5	0.22
40	ERR599139	5	0.22
41	ERR588857	5	0.22
42	ERR599141	5	0.22
43	ERR599146	5	0.22
44	ERR598970	5	0.22
45	ERR599010	5	0.22
46	ERR599314	5	20
47	ERR599069	5	0.22
48	ERR599080	5	0.22
49	ERR599066	5	0.22
50	ERR599088	5	0.22
51	ERR599091	5	0.22
52	ERR599012	5	0.22
53	ERR599038	5	0.22
54	ERR599098	5	0.22
55	ERR599114	5	0.22
56	ERR599036	5	0.22
57	ERR4691844	5	20
58	ERR599075	5	0.22
59	ERR599160	5	0.22
60	ERR1726903	5	20
61	ERR599162	5	0.22
62	ERR1726899	5	20
63	ERR4691759	5	20
64	ERR1726892	5	20
65	ERR599165	5	0.22
66	ERR1726800	5	20
67	ERR1726744	5	20
68	ERR1726731	5	20
69	ERR1726937	5	20
70	ERR4691756	5	20
71	ERR599150	5	0.22
72	ERR4691753	5	20
73	ERR599151	5	0.22
74	ERR1726599	5	20
75	ERR1726601	5	20
76	ERR1726979	5	20
77	KJ10	5	20
78	KJ7980	5	0.2
79	KJ78	5	0.2
82	KJ7374	5	5
83	KJ69	5	20
84	KJ9	5	20
85	KJ72	5	5
86	KJ20	5	0.2
87	KJ19	5	0.2
88	KJ18	5	0.2
92	KJ14	5	5
93	KJ13	5	5
94	KJ_70_71	5	20
95	KJ12	5	5
96	KJ11	5	20
97	SRR23969207	25	0.2
98	SRR23969202	25	0.2
99	SRR9178330	25	0.2
100	SRR23969227	25	0.2
101	SRR23969169	25	0.2
102	SRR23969166	25	0.2
103	SRR9178404	25	0.2
104	SRR9178405	25	0.2
105	SRR23969159	25	0.2
106	SRR23969163	25	0.2
107	SRR23969185	25	0.2
108	SRR23969181	25	0.2
109	SRR23969180	25	0.2
110	SRR9178233	25	0.2
111	SRR9178237	25	0.2
112	SRR9178151	25	0.2
113	SRR9178146	25	0.2
114	SRR9178097	25	0.2
115	SRR9178290	25	0.2
116	SRR9178094	25	0.2
117	SRR9178292	25	0.2
118	SRR9178143	25	0.2
119	SRR9178142	25	0.2
120	SRR9178281	25	0.2
121	SRR9178106	25	0.2
122	SRR9178105	25	0.2
123	SRR9178104	25	0.2
124	SRR9178145	25	0.2
125	SRR23969143	25	0.2
126	SRR9178443	25	0.2
127	SRR23969141	25	0.2
128	SRR23969147	25	0.2
129	SRR23969150	25	0.2
130	SRR9178436	25	0.2
131	ERR1726641	30	20
132	ERR1726680	30	20
133	SRR9178333	45	0.2
134	SRR9178334	45	0.2
135	SRR23969219	45	0.2
136	SRR23969217	45	0.2
137	SRR23969195	45	0.2
138	SRR23969171	45	0.2
139	SRR23969168	45	0.2
140	SRR23969161	45	0.2
141	SRR23969155	45	0.2
142	SRR23969190	45	0.2
143	SRR9178367	45	0.2
144	SRR23969182	45	0.2
145	SRR23969178	45	0.2
146	SRR23969176	45	0.2
147	SRR9178157	45	0.2
148	SRR9178236	45	0.2
149	SRR9178220	45	0.2
150	SRR9178211	45	0.2
151	SRR9178193	45	0.2
152	SRR9178089	45	0.2
153	SRR9178314	45	0.2
154	SRR9178316	45	0.2
155	SRR9178103	45	0.2
156	SRR9178282	45	0.2
157	SRR9178286	45	0.2
158	SRR9178487	45	0.2
159	SRR9178490	45	0.2
160	SRR9178502	45	0.2
161	SRR23969146	45	0.2
162	SRR23969149	45	0.2
163	SRR9178411	45	0.2
164	SRR23969148	45	0.2
165	ERR598942	45	0.22
166	ERR4691814	45	20
167	ERR599299	60	20
168	ERR598972	65	0.22
169	ERR599025	65	0.22
170	ERR599023	65	0.22
171	ERR599026	66	0.22
172	ERR599296	70	20
173	ERR1726590	70	20
174	SRR23969206	75	0.2
175	SRR23969205	75	0.2
176	SRR23969201	75	0.2
177	SRR9178357	75	0.2
178	SRR9178358	75	0.2
179	SRR9178359	75	0.2
180	SRR23969196	75	0.2
181	SRR9178319	75	0.2
182	SRR23969229	75	0.2
183	SRR23969228	75	0.2
184	SRR23969222	75	0.2
185	SRR23969218	75	0.2
186	SRR23969158	75	0.2
187	SRR23969191	75	0.2
188	SRR9178362	75	0.2
189	SRR23969186	75	0.2
190	SRR23969183	75	0.2
191	SRR9178274	75	0.2
192	SRR9178191	75	0.2
193	SRR9178216	75	0.2
194	SRR9178213	75	0.2
195	SRR9178226	75	0.2
196	SRR9178209	75	0.2
197	SRR9178276	75	0.2
198	SRR9178085	75	0.2
199	SRR9178109	75	0.2
200	SRR9178476	75	0.2
201	SRR9178482	75	0.2
202	SRR9178483	75	0.2
203	SRR9178530	75	0.2
204	SRR9178531	75	0.2
205	SRR23969142	75	0.2
206	SRR23969144	75	0.2
207	SRR9178462	75	0.2
208	ERR599002	75	0.22
209	ERR599016	75	0.22
211	KJ_23	75	20
213	KJ8586	75	5
214	KJ_25	75	5
215	KJ84	75	5
216	KJ8283	75	20
217	KJ_26	75	5
218	KJ81	75	20
221	KJ_31	75	0.2
222	KJ_32	75	0.2
223	KJ_22	75	20
224	KJ90	75	0.2
225	KJ91	75	0.2
226	KJ92	75	0.2
228	KJ24	75	5
229	KJ21	75	20
230	KJ30	75	0.2
231	SRR23969213	100	0.2
232	SRR9178356	100	0.2
233	SRR23969197	100	0.2
234	SRR23969216	100	0.2
235	SRR23969221	100	0.2
236	SRR23969220	100	0.2
237	SRR23969172	100	0.2
238	SRR23969173	100	0.2
239	SRR23969192	100	0.2
240	SRR23969184	100	0.2
241	SRR23969177	100	0.2
242	SRR9178082	100	0.2
243	SRR9178152	100	0.2
244	SRR9178273	100	0.2
245	SRR9178149	100	0.2
246	SRR9178275	100	0.2
247	SRR9178147	100	0.2
248	SRR9178218	100	0.2
249	SRR9178210	100	0.2
250	SRR9178196	100	0.2
251	SRR9178287	100	0.2
252	SRR9178141	100	0.2
253	SRR9178117	100	0.2
254	SRR9178112	100	0.2
255	SRR23969174	100	0.2
256	SRR23969153	100	0.2
257	SRR9178488	100	0.2
258	SRR9178485	100	0.2
259	SRR9178528	100	0.2
260	SRR23969145	100	0.2
261	SRR9178465	100	0.2
262	SRR23969152	100	0.2
263	SRR9178410	100	0.2
264	ERR4691803	100	20
265	SRR23969211	125	0.2
266	SRR23969209	125	0.2
267	SRR23969203	125	0.2
268	SRR23969226	125	0.2
269	SRR9178332	125	0.2
270	SRR23969194	125	0.2
271	SRR9178402	125	0.2
272	SRR23969164	125	0.2
273	SRR23969162	125	0.2
274	SRR23969160	125	0.2
275	SRR23969157	125	0.2
276	SRR23969193	125	0.2
277	SRR23969189	125	0.2
278	SRR23969179	125	0.2
279	SRR9178083	125	0.2
280	SRR9178232	125	0.2
281	SRR9178153	125	0.2
282	SRR9178225	125	0.2
283	SRR9178096	125	0.2
284	SRR9178087	125	0.2
285	SRR9178536	125	0.2
286	SRR9178102	125	0.2
287	SRR9178119	125	0.2
288	SRR9178108	125	0.2
289	SRR9178493	125	0.2
290	SRR9178529	125	0.2
291	SRR9178533	125	0.2
292	SRR9178503	125	0.2
293	SRR9178504	125	0.2
294	SRR9178437	125	0.2
295	SRR9178442	125	0.2
296	SRR23969140	125	0.2
297	SRR23969151	125	0.2
298	SRR9178461	125	0.2
299	SRR15713229	150	20
300	SRR15713231	150	20
301	SRR15713232	150	20
302	SRR15713233	150	20
303	SRR15713234	150	20
304	SRR15713235	150	20
305	SRR9178339	150	0.2
306	SRR23969215	150	0.2
307	SRR9178360	150	0.2
308	SRR9178406	150	0.2
309	SRR9178361	150	0.2
310	SRR23969188	150	0.2
311	SRR9178370	150	0.2
312	SRR9178371	150	0.2
313	SRR9178158	150	0.2
314	SRR9178231	150	0.2
315	SRR9178230	150	0.2
316	SRR9178289	150	0.2
317	SRR9178086	150	0.2
318	SRR9178115	150	0.2
319	SRR9178113	150	0.2
320	SRR17827611	150	0.2
321	SRR17827608	150	0.2
322	SRR17827603	150	0.2
323	SRR17827600	150	0.2
324	SRR17827632	150	0.2
325	SRR9178477	150	0.2
326	SRR9178479	150	0.2
327	SRR17827625	150	0.2
328	SRR17827616	150	0.2
329	SRR9178484	150	0.2
330	SRR17827561	150	0.2
331	SRR9178532	150	0.2
332	SRR17827550	150	0.2
333	SRR17827588	150	0.2
334	SRR9178500	150	0.2
335	SRR17827668	150	0.2
336	SRR9178441	150	0.2
337	SRR9178464	150	0.2
338	SRR17827647	150	0.2
339	ERR599040	150	0.22
340	ERR599148	150	0.22
341	ERR1726607	150	20
342	ERR1726950	150	20
343	KJ_34_35	150	20
344	KJ_103_104	150	0.2
347	KJ96	150	5
348	KJ93	150	20
349	KJ_97_98	150	5
350	KJ_94_95	150	20
351	KJ102	150	0.2
352	KJ33	150	20
353	KJ_37_38	150	5
354	KJ36	150	5
355	KJ_43_44	150	0.2
358	KJ42	150	0.2
359	ERR598957	155	0.22
360	SRR9178403	175	0.2
361	SRR9178408	175	0.2
362	SRR9178373	175	0.2
363	SRR9178369	175	0.2
364	SRR9178234	175	0.2
365	SRR9178192	175	0.2
366	SRR9178222	175	0.2
367	SRR9178217	175	0.2
368	SRR9178215	175	0.2
369	SRR9178229	175	0.2
370	SRR9178195	175	0.2
371	SRR9178101	175	0.2
372	SRR9178098	175	0.2
373	SRR9178090	175	0.2
374	SRR9178088	175	0.2
375	SRR9178278	175	0.2
376	SRR9178492	175	0.2
377	SRR9178478	175	0.2
378	SRR17827624	175	0.2
379	SRR9178495	175	0.2
380	SRR17827555	175	0.2
381	SRR17827549	175	0.2
382	SRR17827578	175	0.2
383	SRR17827574	175	0.2
384	SRR9178459	175	0.2
385	SRR9178354	200	0.2
386	SRR23969170	200	0.2
387	SRR9178374	200	0.2
388	SRR23969175	200	0.2
389	SRR9178189	200	0.2
390	SRR9178160	200	0.2
391	SRR9178190	200	0.2
392	SRR9178154	200	0.2
393	SRR9178155	200	0.2
394	SRR9178223	200	0.2
395	SRR9178227	200	0.2
396	SRR9178409	200	0.2
397	SRR9178293	200	0.2
398	SRR9178107	200	0.2
399	SRR9178486	200	0.2
400	SRR17827610	200	0.2
401	SRR17827598	200	0.2
402	SRR9178491	200	0.2
403	SRR17827613	200	0.2
404	SRR17827628	200	0.2
405	SRR9178535	200	0.2
406	SRR17827587	200	0.2
407	SRR9178498	200	0.2
408	SRR17827575	200	0.2
409	SRR17827569	200	0.2
410	SRR9178439	200	0.2
411	SRR17827657	200	0.2
412	SRR9178458	200	0.2
413	SRR17827666	200	0.2
414	SRR17827645	200	0.2
415	SRR17827638	200	0.2
416	SRR17827671	200	0.2
417	SRR9178331	225	0.2
418	SRR9178081	225	0.2
419	SRR9178161	225	0.2
420	SRR9178150	225	0.2
421	SRR9178148	225	0.2
422	SRR9178197	225	0.2
423	SRR9178144	225	0.2
424	SRR9178291	225	0.2
425	SRR9178315	225	0.2
426	SRR9178111	225	0.2
427	SRR9178110	225	0.2
428	SRR9178284	225	0.2
429	SRR9178489	225	0.2
430	SRR17827564	225	0.2
431	SRR17827633	225	0.2
432	SRR17827573	225	0.2
433	SRR9178221	225	0.2
434	SRR17827667	225	0.2
435	SRR9178460	225	0.2
436	SRR17827661	225	0.2
437	SRR9178456	225	0.2
438	SRR9178355	250	0.2
439	SRR9178079	250	0.2
440	SRR9178372	250	0.2
441	SRR9178235	250	0.2
442	SRR9178214	250	0.2
443	SRR9178208	250	0.2
444	SRR9178228	250	0.2
445	SRR9178095	250	0.2
446	SRR9178091	250	0.2
447	SRR9178280	250	0.2
448	SRR9178114	250	0.2
449	SRR9178480	250	0.2
450	SRR17827565	250	0.2
451	SRR17827553	250	0.2
452	SRR17827547	250	0.2
453	SRR9178507	250	0.2
454	SRR9178501	250	0.2
455	SRR9178457	250	0.2
456	SRR9178445	250	0.2
457	SRR17827646	250	0.2
458	SRR17827641	250	0.2
459	KJ_115_116	300	0.2
460	KJ_114	300	0.2
463	KJ_109_110	300	5
464	KJ_108	300	5
465	KJ_106_107	300	20
466	KJ_105	300	20
468	KJ_55_56	300	0.2
469	KJ_49_50	300	5
470	KJ48	300	5
471	KJ45	300	20
472	KJ_46_47	300	20
473	KJ54	300	0.2
475	SRR17827545	500	0.2
476	SRR9178080	500	0.2
477	SRR9178068	500	0.2
478	SRR9178336	500	0.2
479	SRR23969165	500	0.2
480	SRR9178317	500	0.2
481	SRR9178188	500	0.2
482	SRR9178212	500	0.2
483	SRR9178288	500	0.2
484	SRR9178084	500	0.2
485	SRR9178277	500	0.2
486	SRR9178118	500	0.2
487	SRR17827612	500	0.2
488	SRR17827594	500	0.2
489	SRR17827631	500	0.2
490	SRR17827630	500	0.2
491	SRR9178481	500	0.2
492	SRR17827619	500	0.2
493	SRR17827551	500	0.2
494	SRR9178534	500	0.2
495	SRR9178506	500	0.2
496	SRR9178499	500	0.2
497	SRR17827581	500	0.2
498	SRR9178505	500	0.2
499	SRR17827634	500	0.2
500	SRR17827672	500	0.2
501	SRR9178444	500	0.2
502	SRR17827664	500	0.2
503	SRR9178440	500	0.2
504	SRR9178463	500	0.2
505	SRR17827644	500	0.2
506	SRR23969187	770	0.2
507	SRR17827607	770	0.2
508	SRR17827606	770	0.2
509	SRR17827601	770	0.2
510	SRR17827599	770	0.2
511	SRR17827593	770	0.2
512	SRR17827592	770	0.2
513	SRR17827615	770	0.2
514	SRR17827629	770	0.2
515	SRR17827626	770	0.2
516	SRR17827620	770	0.2
517	SRR17827563	770	0.2
518	SRR17827552	770	0.2
519	SRR17827566	770	0.2
520	SRR17827585	770	0.2
521	SRR17827583	770	0.2
522	SRR17827580	770	0.2
523	SRR17827579	770	0.2
524	SRR17827576	770	0.2
525	SRR17827572	770	0.2
526	SRR17827571	770	0.2
527	SRR17827570	770	0.2
528	SRR17827577	770	0.2
529	SRR17827659	770	0.2
530	SRR17827656	770	0.2
531	SRR17827653	770	0.2
532	SRR17827663	770	0.2
533	SRR23969138	770	0.2
534	SRR17827665	770	0.2
535	SRR17827655	770	0.2
536	SRR17827649	770	0.2
537	SRR23969154	1000	0.2
538	SRR23969154	1000	0.2
539	SRR23969199	1000	0.2
540	SRR17827597	1000	0.2
541	SRR17827596	1000	0.2
542	SRR17827591	1000	0.2
543	SRR17827623	1000	0.2
544	SRR17827622	1000	0.2
545	SRR17827621	1000	0.2
546	SRR17827618	1000	0.2
547	SRR17827617	1000	0.2
548	SRR17827614	1000	0.2
549	SRR17827590	1000	0.2
550	SRR17827589	1000	0.2
551	SRR17827562	1000	0.2
552	SRR17827560	1000	0.2
553	SRR17827559	1000	0.2
554	SRR17827557	1000	0.2
555	SRR17827554	1000	0.2
556	SRR17827548	1000	0.2
557	SRR17827568	1000	0.2
558	SRR17827584	1000	0.2
559	SRR17827654	1000	0.2
560	SRR17827651	1000	0.2
561	SRR17827670	1000	0.2
562	SRR17827669	1000	0.2
563	SRR17827650	1000	0.2
564	SRR17827637	1000	0.2
565	KJ66	1000	0.2
567	KJ_118_119	1000	20
568	KJ_120	1000	5
569	KJ_121_122	1000	5
572	KJ_126	1000	0.2
573	KJ_127_128	1000	0.2
574	KJ60	1000	5
575	KJ_58_59	1000	20
577	KJ_67_68	1000	0.2
578	KJ_117	1000	20

### Sheet: supplementary_table_5
Supplementary Table 5, Anjur-Dietrich, et al.
ID	logFC	logCPM	F	PValue	FDR	start	end	diffexpressed
2626311769	-1.11	5.61404	24.3885	0.000313599	0.00751554	26521	27831	up_regulated_in_adherent
2626311776	-1.27	5.32407	27.0436	0.000200945	0.00549274	34520	36436	up_regulated_in_adherent
2626311815	-1.67	4.67785	21.7361	0.00050659	0.00988368	72191	73222	up_regulated_in_adherent
2626311821	-1.72	7.28622	43.3964	2.22961e-05	0.00224369	78396	79055	up_regulated_in_adherent
2626311827	-2.03	7.65539	37.5176	5.53425e-05	0.00312714	85794	86051	up_regulated_in_adherent
2626311830	-1.83	5.61223	31.98	0.000123702	0.0046521	88262	88654	up_regulated_in_adherent
2626311831	-1.33	5.54276	27.039	0.000201094	0.00549274	88657	89154	up_regulated_in_adherent
2626311832	-1.66	4.20875	12.1479	0.00468999	0.0397943	89421	89810	up_regulated_in_adherent
2626311843	-0.87	5.74329	15.3088	0.001951	0.0230267	95309	96670	up_regulated_in_adherent
2626311849	-1.93	2.69817	11.1512	0.00567179	0.0451853	102230	103105	up_regulated_in_adherent
2626311886	-1.07	4.26139	10.7554	0.0063464	0.0489342	136174	136947	up_regulated_in_adherent
2626311927	-1.96	3.97853	24.6546	0.000299471	0.00734088	157082	158029	up_regulated_in_adherent
2626311928	-1.99	4.09399	28.0016	0.000172442	0.00519912	158036	158929	up_regulated_in_adherent
2626311929	-1.8	3.50254	15.4132	0.0019038	0.0227504	158930	159739	up_regulated_in_adherent
2626311931	-1.85	6.79529	22.6189	0.00125102	0.0169351	160133	160279	up_regulated_in_adherent
2626311939	-1.25	6.68118	27.19	0.000196252	0.00549274	167649	168968	up_regulated_in_adherent
2626311960	-1.13	5.72582	27.7807	0.000178572	0.00525276	179707	180432	up_regulated_in_adherent
2626311968	-0.88	5.7374	13.8855	0.00275274	0.0286046	185900	187021	up_regulated_in_adherent
2626311976	-1.44	5.56372	16.6909	0.00201501	0.0233497	198367	198735	up_regulated_in_adherent
2626312009	-1.28	5.32177	28.8539	0.000150974	0.00519912	226318	227934	up_regulated_in_adherent
2626312011	-1.44	5.10981	28.3443	0.000163408	0.00519912	228874	229794	up_regulated_in_adherent
2626312031	-1.61	4.97487	22.3418	0.000452515	0.00909495	240798	241112	up_regulated_in_adherent
2626312073	-1.84	3.41139	14.5535	0.00233628	0.0252371	276671	277138	up_regulated_in_adherent
2626312081	-1.22	7.62509	13.8297	0.00307586	0.0307476	282048	283031	up_regulated_in_adherent
2626312082	-0.99	5.79024	19.3548	0.000806762	0.0132977	283035	284498	up_regulated_in_adherent
2626312088	-0.98	5.60401	15.1416	0.00202949	0.0233758	288961	289395	up_regulated_in_adherent
2626312110	-1.12	7.07032	27.9435	0.000174029	0.00519912	307868	309772	up_regulated_in_adherent
2626312142	-1.35	4.82841	24.117	0.00032882	0.00776178	344580	347024	up_regulated_in_adherent
2626312176	-1.47	4.15617	11.0689	0.00580499	0.0458643	365692	366138	up_regulated_in_adherent
2626312185	-1.61	3.7843	12.9701	0.0034728	0.0336916	376353	376721	up_regulated_in_adherent
2626312204	-3.5	3.6181	47.6086	1.40943e-05	0.00168427	395098	395244	up_regulated_in_adherent
2626312224	-1.42	8.43005	22.1707	0.000467078	0.00920674	404110	404439	up_regulated_in_adherent
2626312265	-1.24	5.78111	14.1985	0.00335632	0.0329091	426702	426881	up_regulated_in_adherent
2626312285	-1.6	8.17629	17.6483	0.00138024	0.0179672	433673	433816	up_regulated_in_adherent
2626312291	-2.73	5.76539	28.6458	0.0011467	0.0160036	436465	438006	up_regulated_in_adherent
2626312300	-1.68	3.09271	11.4754	0.00518124	0.0427828	444556	445413	up_regulated_in_adherent
2626312358	-1.36	4.52206	14.4711	0.00238347	0.0254592	500620	501120	up_regulated_in_adherent
2626312363	-1.48	6.65002	43.77	2.13772e-05	0.00224369	505079	505372	up_regulated_in_adherent
2626312364	-1.36	7.80054	27.5999	0.00018378	0.00532404	505382	507163	up_regulated_in_adherent
2626312369	-0.95	6.14667	19.6523	0.000759687	0.0128084	516323	516640	up_regulated_in_adherent
2626312394	-1.08	8.01471	14.9612	0.00211831	0.0239657	535804	536799	up_regulated_in_adherent
2626312407	-1.36	4.00425	14.6784	0.00226682	0.025053	544086	544964	up_regulated_in_adherent
2626312427	-1.95	8.2464	32.504	8.80794e-05	0.00391646	564946	565110	up_regulated_in_adherent
2626312457	-2.17	4.46935	21.9021	0.000592042	0.0110794	579418	579600	up_regulated_in_adherent
2626312469	-2.26	9.34946	29.6727	0.000133226	0.00489863	587630	588016	up_regulated_in_adherent
2626312470	-2.19	10.2249	21.606	0.000519173	0.0100269	588016	588276	up_regulated_in_adherent
2626312471	-2.17	9.99657	23.8698	0.000343431	0.00791133	588312	588440	up_regulated_in_adherent
2626312472	-2.24	9.23532	26.9503	0.000204002	0.00549369	588442	588621	up_regulated_in_adherent
2626312476	-1.2	5.36267	14.9738	0.00211194	0.0239657	589851	589994	up_regulated_in_adherent
2626312477	-1.48	5.81679	24.1009	0.000391956	0.00825355	589994	590152	up_regulated_in_adherent
2626312518	-1.28	4.55776	16.8977	0.00135801	0.017907	623351	623737	up_regulated_in_adherent
2626312519	-1.01	5.37956	15.312	0.00194957	0.0230267	623758	624090	up_regulated_in_adherent
2626312520	-1.2	4.83134	12.7153	0.00371089	0.0351249	624093	624266	up_regulated_in_adherent
2626312523	-0.87	5.58958	13.4287	0.00308763	0.0307476	625415	626068	up_regulated_in_adherent
2626312561	-1.46	4.07524	14.7509	0.00222766	0.0247633	658120	659232	up_regulated_in_adherent
2626312587	-1.2	5.52448	28.119	0.000169284	0.00519912	682880	683992	up_regulated_in_adherent
2626312628	-0.9	6.72483	11.0704	0.00580249	0.0458643	721818	723296	up_regulated_in_adherent
2626312633	-0.85	6.22261	13.2081	0.00326629	0.0321914	729332	730489	up_regulated_in_adherent
2626312710	-2.77	4.94359	18.8897	0.00348929	0.0336916	796403	797152	up_regulated_in_adherent
2626312714	-1.53	8.03839	35.6625	5.72437e-05	0.00312714	800067	800381	up_regulated_in_adherent
2626312735	-1.97	8.10268	16.8833	0.00295586	0.0300617	811082	811234	up_regulated_in_adherent
2626312801	-1.14	7.26559	18.7109	0.000920773	0.0143132	855595	855921	up_regulated_in_adherent
2626312813	-1.04	4.95063	12.1053	0.00436286	0.0386825	863914	865200	up_regulated_in_adherent
2626312851	-0.95	5.12343	10.7827	0.00629699	0.0489342	904395	905486	up_regulated_in_adherent
2626312870	-3.22	1.94074	11.8112	0.00472454	0.0397943	926161	926373	up_regulated_in_adherent
2626312875	-1.86	4.20921	28.2963	0.00016464	0.00519912	928938	929318	up_regulated_in_adherent
2626312948	-1.66	4.60196	23.6542	0.000356796	0.00812136	989153	989626	up_regulated_in_adherent
2626312960	-1.14	8.39857	13.459	0.00306405	0.0307476	1001692	1002024	up_regulated_in_adherent
2626312999	-1.24	5.94714	32.8269	8.41653e-05	0.00390723	1034610	1037441	up_regulated_in_adherent
2626313005	-1.15	4.24196	11.3667	0.00533996	0.043347	1039572	1042313	up_regulated_in_adherent
2626313027	-1.19	8.11026	11.6707	0.0051336	0.0426758	1066799	1067080	up_regulated_in_adherent
2626313079	-1.01	6.29642	19.2628	0.000821991	0.0134329	1125945	1127102	up_regulated_in_adherent
2626313102	-0.85	5.24391	11.3216	0.0054075	0.0436251	1150968	1151954	up_regulated_in_adherent
2626313118	-1.58	4.61684	28.3061	0.000164388	0.00519912	1165204	1166712	up_regulated_in_adherent
2626313133	-2.13	2.64425	14.2923	0.00248971	0.0263002	1185086	1187851	up_regulated_in_adherent
2626313191	-1	5.27163	12.0121	0.00447383	0.0392384	1236673	1238052	up_regulated_in_adherent
2626313196	-1.9	4.76886	42.1612	2.56782e-05	0.00234692	1241695	1243059	up_regulated_in_adherent
2626313202	-1.81	3.74149	19.4214	0.00079593	0.0132332	1246465	1247022	up_regulated_in_adherent
2626313233	-1.53	7.02784	40.6427	3.06867e-05	0.00234692	1268664	1269410	up_regulated_in_adherent
2626313234	-1.02	6.14388	15.2316	0.00198679	0.023202	1269411	1270829	up_regulated_in_adherent
2626313237	-0.91	5.88813	19.0442	0.000859576	0.0135827	1272807	1273427	up_regulated_in_adherent
2626313246	-1.03	5.6852	19.2078	0.000831267	0.0134694	1279471	1280415	up_regulated_in_adherent
2626313267	-2.17	3.19458	20.8762	0.000596848	0.0110794	1298344	1298880	up_regulated_in_adherent
2626313312	-1.16	7.08973	28.6212	0.00015651	0.00519912	1342505	1342792	up_regulated_in_adherent
2626313313	-1.12	7.6775	21.5465	0.000525044	0.0100388	1342789	1343787	up_regulated_in_adherent
2626313329	-1.02	5.63888	17.5489	0.00117771	0.0163172	1360693	1361949	up_regulated_in_adherent
2626313335	-0.81	6.30032	11.5481	0.00507815	0.0423992	1364729	1365022	up_regulated_in_adherent
2626313447	-1.72	5.76857	56.0988	6.13284e-06	0.00114292	1461347	1461547	up_regulated_in_adherent
2626313482	-2.41	6.37412	94.3752	3.81003e-07	0.000222293	1480175	1480360	up_regulated_in_adherent
2626313486	-1.82	3.93801	20.5978	0.000629983	0.0113635	1481294	1481737	up_regulated_in_adherent
2626313487	-1.66	4.17142	17.7897	0.00111823	0.0157466	1481738	1482346	up_regulated_in_adherent
2626313494	-1.41	7.73406	30.1454	0.000124088	0.0046521	1487040	1487615	up_regulated_in_adherent
2626313495	-1.76	5.66698	54.9021	6.85078e-06	0.00114292	1487623	1488435	up_regulated_in_adherent
2626313522	-2.06	5.16821	58.1946	5.07558e-06	0.00107828	1513135	1513338	up_regulated_in_adherent
2626313614	-0.96	5.70258	16.8207	0.00138137	0.0179672	1591497	1593299	up_regulated_in_adherent
2626313620	-0.92	5.85361	12.9411	0.00349891	0.0336916	1595811	1597139	up_regulated_in_adherent
2626313651	-0.82	6.71672	11.3807	0.00531927	0.043347	1626822	1627190	up_regulated_in_adherent
2626311743	2.33	8.62695	54.4114	7.17312e-06	0.00114292	83	1477	up_regulated_in_liquid
2626311812	1.48	5.60183	40.0002	3.3142e-05	0.00234695	68997	69704	up_regulated_in_liquid
2626311813	2.13	6.33637	109.128	1.69941e-07	0.000222293	69710	70993	up_regulated_in_liquid
2626311817	1.61	8.49871	29.124	0.000144831	0.00519912	73987	74439	up_regulated_in_liquid
2626311822	1.63	9.65943	17.7821	0.00112005	0.0157466	79128	80456	up_regulated_in_liquid
2626311823	1.38	8.83205	18.4301	0.000976312	0.0144706	80410	81360	up_regulated_in_liquid
2626311866	2.37	8.16247	30.613	0.000242273	0.00625981	117042	117236	up_regulated_in_liquid
2626311867	1.39	8.19964	28.1114	0.000169484	0.00519912	117242	117499	up_regulated_in_liquid
2626311881	1.06	5.50072	18.458	0.000970612	0.0144706	130607	131803	up_regulated_in_liquid
2626311901	1.4	6.44929	14.8332	0.00417191	0.0379842	145415	145612	up_regulated_in_liquid
2626311912	1.84	7.55303	29.9559	0.000163984	0.00519912	149753	149908	up_regulated_in_liquid
2626311913	2.43	6.84681	21.2573	0.00321672	0.0318672	149925	150176	up_regulated_in_liquid
2626311918	0.92	7.2576	14.6134	0.0023027	0.0251326	151939	152250	up_regulated_in_liquid
2626311952	1.15	8.23619	12.7507	0.00367673	0.0349746	173454	173555	up_regulated_in_liquid
2626311953	1.13	7.52353	18.3247	0.000998152	0.0146304	173552	173692	up_regulated_in_liquid
2626311955	1.37	6.94594	30.3852	0.000119731	0.0046521	174388	174975	up_regulated_in_liquid
2626311973	1.71	10.0648	11.8137	0.00472139	0.0397943	194262	195602	up_regulated_in_liquid
2626312019	2.01	8.84502	17.356	0.0018638	0.0226939	234616	234906	up_regulated_in_liquid
2626312020	2.42	9.72544	20.8733	0.000713768	0.0122948	234911	235498	up_regulated_in_liquid
2626312028	1.83	7.95022	36.542	5.10353e-05	0.00312714	239647	239943	up_regulated_in_liquid
2626312050	0.87	6.57707	18.3045	0.0010024	0.0146304	257347	257574	up_regulated_in_liquid
2626312085	2.46	6.4836	80.045	9.37374e-07	0.000358452	286702	287055	up_regulated_in_liquid
2626312092	1	8.29951	12.5859	0.00383913	0.0359824	292444	293628	up_regulated_in_liquid
2626312114	2.08	4.48178	14.2225	0.00430927	0.0386825	312338	312424	up_regulated_in_liquid
2626312118	0.89	7.56607	13.7646	0.00283708	0.029008	316003	316440	up_regulated_in_liquid
2626312129	1.06	8.22126	12.2185	0.00423235	0.038352	328817	329305	up_regulated_in_liquid
2626312141	1.01	7.57018	14.5941	0.00231346	0.0251326	344226	344474	up_regulated_in_liquid
2626312171	1.86	8.64396	27.4848	0.000187187	0.00534181	361410	362171	up_regulated_in_liquid
2626312178	1.38	9.11058	12.9327	0.00350661	0.0336916	366861	368033	up_regulated_in_liquid
2626312179	0.8	7.10618	11.8585	0.00466405	0.0397943	368065	369489	up_regulated_in_liquid
2626312184	3.03	4.90894	67.4326	2.34738e-06	0.000641169	376189	376350	up_regulated_in_liquid
2626312203	1.04	7.33218	20.0022	0.000708355	0.0122948	394649	394725	up_regulated_in_liquid
2626312216	2.39	9.33822	33.8634	7.28982e-05	0.00369479	401453	401674	up_regulated_in_liquid
2626312217	2.23	8.52719	40.1432	3.25766e-05	0.00234695	401708	401935	up_regulated_in_liquid
2626312218	24.45	1.05754	42.6686	5.59474e-05	0.00312714	401922	402035	up_regulated_in_liquid
2626312223	1.69	9.08291	20.6454	0.000624176	0.0113635	403860	404036	up_regulated_in_liquid
2626312239	3.17	9.28811	53.4992	7.82037e-06	0.0011502	411947	412132	up_regulated_in_liquid
2626312240	2.29	8.67251	46.0251	1.668e-05	0.00187601	412177	412479	up_regulated_in_liquid
2626312241	1.26	5.47196	18.0862	0.00104973	0.0152052	412546	413262	up_regulated_in_liquid
2626312245	1.76	7.22448	41.9844	2.62097e-05	0.00234692	416732	416893	up_regulated_in_liquid
2626312246	1.33	7.21746	26.4498	0.000221361	0.00587836	416908	417108	up_regulated_in_liquid
2626312248	1.17	5.45699	23.1189	0.000392675	0.00825355	418389	418631	up_regulated_in_liquid
2626312261	1.38	5.65525	13.8968	0.00432316	0.0386825	424578	424982	up_regulated_in_liquid
2626312319	1.65	10.0728	11.8361	0.0046926	0.0397943	459462	459581	up_regulated_in_liquid
2626312321	1.48	9.52507	16.9786	0.00133392	0.0178354	460171	460788	up_regulated_in_liquid
2626312329	1.03	7.02331	18.594	0.000943438	0.0143871	470074	470466	up_regulated_in_liquid
2626312339	1.3	8.00119	19.0953	0.000850611	0.013572	480522	480594	up_regulated_in_liquid
2626312376	1.99	9.25022	31.6209	9.99167e-05	0.00423679	519672	520409	up_regulated_in_liquid
2626312381	1.88	10.8596	14.6276	0.00229479	0.0251326	524793	524900	up_regulated_in_liquid
2626312382	1.61	10.6873	11.8811	0.00463548	0.0397943	525475	526674	up_regulated_in_liquid
2626312384	0.99	6.22874	12.9969	0.00354047	0.0338469	528208	528375	up_regulated_in_liquid
2626312387	1.85	10.2396	19.0885	0.000851802	0.013572	529858	530490	up_regulated_in_liquid
2626312388	1.67	10.3318	16.1361	0.00161119	0.0200038	530504	530641	up_regulated_in_liquid
2626312416	1.16	5.72836	20.1494	0.000687987	0.0120682	554427	554675	up_regulated_in_liquid
2626312429	1.06	5.73163	12.7382	0.00396898	0.0367956	565409	565720	up_regulated_in_liquid
2626312489	1.57	10.0764	14.0518	0.00264147	0.02775	603135	603713	up_regulated_in_liquid
2626312516	2.62	12.3928	12.5522	0.00387335	0.0361261	620890	622170	up_regulated_in_liquid
2626312522	1.18	8.67423	11.4684	0.00519122	0.0427828	625164	625409	up_regulated_in_liquid
2626312530	1.33	4.13564	12.6282	0.00379664	0.0357594	630416	630667	up_regulated_in_liquid
2626312653	1.31	7.73031	31.5255	0.000101304	0.00423679	748755	749870	up_regulated_in_liquid
2626312662	1.92	7.32863	36.5764	6.52648e-05	0.00346628	756719	756964	up_regulated_in_liquid
2626312663	1.87	7.37971	40.7715	3.02203e-05	0.00234692	756967	757179	up_regulated_in_liquid
2626312717	1.68	6.08817	41.5885	2.74468e-05	0.00234692	801426	801962	up_regulated_in_liquid
2626312718	1.96	6.87627	38.1446	7.34319e-05	0.00369479	801959	802444	up_regulated_in_liquid
2626312734	0.98	5.79289	14.8339	0.00218374	0.024417	809972	811078	up_regulated_in_liquid
2626312739	2.53	7.48669	65.2047	2.80287e-06	0.000669886	812297	812428	up_regulated_in_liquid
2626312767	1.36	9.34738	17.264	0.00125293	0.0169351	829142	829567	up_regulated_in_liquid
2626312830	2.07	8.72738	40.7419	3.03269e-05	0.00234692	880399	880758	up_regulated_in_liquid
2626312831	2.26	10.4066	22.635	0.000428771	0.00872139	880768	881160	up_regulated_in_liquid
2626312832	2.34	10.5756	22.8429	0.000412808	0.00857922	881147	881362	up_regulated_in_liquid
2626312881	1.53	5.72977	36.023	5.45982e-05	0.00312714	938007	938095	up_regulated_in_liquid
2626312923	2.06	10.9026	17.9401	0.00108286	0.0154509	965046	965411	up_regulated_in_liquid
2626312934	0.85	6.42668	18.7377	0.000915673	0.0143132	975300	976820	up_regulated_in_liquid
2626312944	1.06	7.47605	18.5703	0.000948104	0.0143871	985545	985757	up_regulated_in_liquid
2626312956	0.81	7.70269	11.5702	0.00504721	0.0423257	996201	997100	up_regulated_in_liquid
2626312971	2.27	9.571	31.4828	0.000101931	0.00423679	1010069	1011439	up_regulated_in_liquid
2626312983	1.04	5.34986	12.446	0.00398362	0.0367956	1020689	1021063	up_regulated_in_liquid
2626313001	1.19	6.39824	23.1168	0.000392821	0.00825355	1038098	1038529	up_regulated_in_liquid
2626313003	1.62	9.17318	21.0113	0.000581494	0.0110081	1038708	1039184	up_regulated_in_liquid
2626313004	2.18	11.6382	13.9696	0.00269581	0.0281661	1039234	1039431	up_regulated_in_liquid
2626313010	0.87	7.9974	11.3597	0.00535036	0.043347	1047906	1048682	up_regulated_in_liquid
2626313012	1.86	10.4511	15.7295	0.00176874	0.0218182	1049775	1051760	up_regulated_in_liquid
2626313013	1.28	9.15347	15.005	0.00209634	0.0239657	1051842	1052744	up_regulated_in_liquid
2626313031	1.07	6.37651	22.2926	0.00045665	0.00909495	1071835	1072533	up_regulated_in_liquid
2626313032	1.65	8.7827	17.2465	0.00125773	0.0169351	1072609	1073547	up_regulated_in_liquid
2626313037	1.24	7.02679	24.3728	0.000314458	0.00751554	1078049	1078612	up_regulated_in_liquid
2626313039	1.15	8.32214	10.7305	0.00639189	0.0490815	1079310	1079729	up_regulated_in_liquid
2626313051	0.85	6.1909	16.6118	0.0014472	0.0183248	1090997	1092607	up_regulated_in_liquid
2626313059	0.88	7.45658	13.8027	0.00281019	0.0288876	1100511	1101530	up_regulated_in_liquid
2626313101	1.94	9.09543	36.295	5.2696e-05	0.00312714	1149945	1150967	up_regulated_in_liquid
2626313111	0.85	5.36863	10.8822	0.00612053	0.0479609	1157398	1157910	up_regulated_in_liquid
2626313146	1.02	6.711	15.4507	0.0018872	0.0226939	1194864	1195226	up_regulated_in_liquid
2626313153	1.45	8.73394	16.6796	0.00142544	0.0181697	1203406	1203591	up_regulated_in_liquid
2626313166	1.06	7.70276	12.0821	0.00439022	0.0386825	1215647	1216732	up_regulated_in_liquid
2626313168	1.38	5.93006	30.9748	0.000109756	0.00446498	1216948	1218585	up_regulated_in_liquid
2626313177	0.94	6.93956	16.936	0.00134654	0.0178791	1227027	1227731	up_regulated_in_liquid
2626313186	1.02	8.88974	11.3953	0.00529767	0.043347	1232908	1233054	up_regulated_in_liquid
2626313193	1.21	5.26931	13.8609	0.00276963	0.0286245	1238231	1238998	up_regulated_in_liquid
2626313227	1.81	7.62434	50.8216	1.01506e-05	0.00138628	1261879	1262661	up_regulated_in_liquid
2626313231	0.87	7.11794	18.4318	0.000975958	0.0144706	1266678	1267199	up_regulated_in_liquid
2626313253	2.1	9.89934	26.004	0.000238282	0.00624104	1288131	1288409	up_regulated_in_liquid
2626313260	1.1	7.57866	24.8904	0.00028757	0.00723466	1291693	1292811	up_regulated_in_liquid
2626313261	1.07	6.58961	20.2347	0.00067648	0.0119762	1292887	1294032	up_regulated_in_liquid
2626313268	1.08	5.95259	23.2586	0.000382923	0.00825355	1298970	1299668	up_regulated_in_liquid
2626313295	2.92	8.15882	99.6379	2.82183e-07	0.000222293	1325480	1326688	up_regulated_in_liquid
2626313311	1.05	7.81902	11.8207	0.00471233	0.0397943	1341531	1342487	up_regulated_in_liquid
2626313319	1.04	6.95546	18.6126	0.000939794	0.0143871	1350659	1350841	up_regulated_in_liquid
2626313351	1.09	6.82795	20.2404	0.000675731	0.0119762	1377728	1377985	up_regulated_in_liquid
2626313352	1.41	7.37185	18.9488	0.00106412	0.0152977	1377995	1378591	up_regulated_in_liquid
2626313353	1.82	9.59256	16.4304	0.00150733	0.0188367	1378729	1378980	up_regulated_in_liquid
2626313354	1.81	8.38104	32.9014	8.32911e-05	0.00390723	1379008	1379160	up_regulated_in_liquid
2626313366	1.2	9.10509	12.1248	0.00434001	0.0386825	1390835	1391395	up_regulated_in_liquid
2626313369	1.28	9.11854	12.3678	0.00406711	0.0372073	1393598	1393966	up_regulated_in_liquid
2626313373	2.11	11.6696	10.8127	0.00624316	0.0487221	1397324	1397464	up_regulated_in_liquid
2626313376	26.13	2.73943	184.221	4.65049e-07	0.000222293	1399833	1399905	up_regulated_in_liquid
2626313377	0.83	6.77836	14.9212	0.0021386	0.024053	1400047	1400607	up_regulated_in_liquid
2626313408	1.33	6.83248	22.7202	0.00042707	0.00872139	1429607	1430155	up_regulated_in_liquid
2626313409	1.65	8.56596	19.678	0.000755767	0.0128084	1430130	1430309	up_regulated_in_liquid
2626313411	1.03	5.26105	15.5737	0.00183384	0.0224763	1431206	1431625	up_regulated_in_liquid
2626313420	1.51	8.66588	19.6262	0.000763684	0.0128084	1438773	1439642	up_regulated_in_liquid
2626313424	1	7.19682	20.7678	0.000609508	0.0112056	1440900	1441715	up_regulated_in_liquid
2626313436	1.2	8.38062	14.3133	0.00247693	0.0263002	1453492	1454370	up_regulated_in_liquid
2626313441	1.21	5.9724	13.2255	0.0044972	0.0392632	1458010	1458258	up_regulated_in_liquid
2626313475	1.34	6.12537	24.7813	0.000293005	0.00727567	1476737	1476880	up_regulated_in_liquid
2626313484	1.76	8.06881	39.2879	3.61357e-05	0.00246755	1481031	1481102	up_regulated_in_liquid
2626313485	1.67	7.69233	37.8327	4.32859e-05	0.00285389	1481113	1481194	up_regulated_in_liquid
2626313492	1.55	6.6739	49.8101	1.12344e-05	0.00143202	1485984	1486250	up_regulated_in_liquid
2626313509	0.84	7.2327	12.4201	0.00401104	0.0368707	1502077	1502313	up_regulated_in_liquid
2626313510	0.98	6.64144	23.1546	0.000390156	0.00825355	1502318	1502620	up_regulated_in_liquid
2626313545	1.26	7.66818	23.1572	0.000389969	0.00825355	1534241	1534843	up_regulated_in_liquid
2626313546	1.72	8.61675	30.3422	0.000120499	0.0046521	1534850	1536475	up_regulated_in_liquid
2626313547	1.46	8.15846	28.4587	0.000160517	0.00519912	1536472	1537275	up_regulated_in_liquid
2626313564	1.41	9.82912	10.755	0.00634711	0.0489342	1552174	1552710	up_regulated_in_liquid
2626313573	1.47	8.18106	23.9993	0.000335688	0.00782725	1558457	1558636	up_regulated_in_liquid
2626313590	1.17	5.45517	23.3248	0.0003784	0.00825355	1569625	1570470	up_regulated_in_liquid
2626313608	1.71	9.01815	25.5389	0.000257567	0.00656625	1587053	1587478	up_regulated_in_liquid
2626313632	0.82	6.19061	17.297	0.00124392	0.0169351	1609635	1609985	up_regulated_in_liquid
2626313637	1.71	9.80921	16.4692	0.00149423	0.0187958	1613850	1614605	up_regulated_in_liquid
2626313638	1.3	7.60616	32.6876	8.58282e-05	0.00390723	1614714	1615754	up_regulated_in_liquid
2626313645	2.22	8.06912	21.5427	0.0013942	0.0180115	1621151	1621255	up_regulated_in_liquid
2626313646	1.71	6.12452	34.5457	8.43512e-05	0.00390723	1621340	1621687	up_regulated_in_liquid
2626313649	2.15	8.88975	17.6175	0.00199013	0.023202	1623830	1625401	up_regulated_in_liquid
2626313650	1.89	9.5638	16.6862	0.00142333	0.0181697	1625408	1626664	up_regulated_in_liquid
2626313652	2.26	7.87317	71.2023	1.7583e-06	0.000560312	1627288	1628058	up_regulated_in_liquid
2626313662	1.18	6.16667	16.1545	0.00187851	0.0226939	1635990	1636217	up_regulated_in_liquid

### Sheet: supplementary_table_6
Supplementary Table 6, Anjur-Dietrich, et al.
Data extracted from HOT-DOGS (Hawai'i Ocean Time-series Data Organization and Graphical System)
Cruise timeframe: 10/1/2020 - 12/31/2023 (most current available)
Depth: 0-150 m
crn, date, stime, etime, itype, depth, pbact,
#, yymmdd, hhmm, hhmm, , m, #/ml,
324, 201118, 450, 1817, 2, 5, 205575,
324, 201118, 450, 1817, 2, 25, 206634,
324, 201118, 450, 1817, 2, 45, 214939,
324, 201118, 450, 1817, 2, 75, 109975,
324, 201118, 450, 1817, 2, 100, 55090,
324, 201118, 450, 1817, 2, 125, 20223,
324, 201118, 450, 1817, 2, 150, 5215,
325, 201218, 436, 1915, 2, 5, 193658,
325, 201218, 436, 1915, 2, 25, 194817,
325, 201218, 436, 1915, 2, 45, 190588,
325, 201218, 436, 1915, 2, 75, 188412,
325, 201218, 436, 1915, 2, 100, 63031,
325, 201218, 436, 1915, 2, 125, 9661,
325, 201218, 436, 1915, 2, 150, 1036,
326, 210112, 430, 1839, 2, 5, 151343,
326, 210112, 430, 1839, 2, 25, 163549,
326, 210112, 430, 1839, 2, 45, 168969,
326, 210112, 430, 1839, 2, 75, 187449,
326, 210112, 430, 1839, 2, 100, 164538,
326, 210112, 430, 1839, 2, 125, 41421,
326, 210112, 430, 1839, 2, 150, 6187,
327, 210216, 435, 1827, 2, 5, 161437,
327, 210216, 435, 1827, 2, 25, 225633,
327, 210216, 435, 1827, 2, 45, 181473,
327, 210216, 435, 1827, 2, 75, 204677,
327, 210216, 435, 1827, 2, 100, 158188,
327, 210216, 435, 1827, 2, 125, 67982,
327, 210216, 435, 1827, 2, 150, 16213,
328, 210323, 542, 1911, 2, 5, 178969,
328, 210323, 542, 1911, 2, 25, 179530,
328, 210323, 542, 1911, 2, 45, 182163,
328, 210323, 542, 1911, 2, 75, 171569,
328, 210323, 542, 1911, 2, 100, 79623,
328, 210323, 542, 1911, 2, 125, 41977,
328, 210323, 542, 1911, 2, 150, 34073,
329, 210413, 428, 1915, 2, 5, 178650,
329, 210413, 428, 1915, 2, 25, 187059,
329, 210413, 428, 1915, 2, 45, 226525,
329, 210413, 428, 1915, 2, 75, 216127,
329, 210413, 428, 1915, 2, 100, 158692,
329, 210413, 428, 1915, 2, 125, 40617,
329, 210413, 428, 1915, 2, 150, 3939,
330, 210516, 430, 1916, 2, 5, 200630,
330, 210516, 430, 1916, 2, 25, 200982,
330, 210516, 430, 1916, 2, 45, 185581,
330, 210516, 430, 1916, 2, 75, 184029,
330, 210516, 430, 1916, 2, 100, 93324,
330, 210516, 430, 1916, 2, 125, 50738,
330, 210516, 430, 1916, 2, 150, 15968,
331, 210622, 429, 1918, 2, 5, 187939,
331, 210622, 429, 1918, 2, 25, 207349,
331, 210622, 429, 1918, 2, 45, 228280,
331, 210622, 429, 1918, 2, 75, 236420,
331, 210622, 429, 1918, 2, 100, 210271,
331, 210622, 429, 1918, 2, 125, 104083,
331, 210622, 429, 1918, 2, 150, 35836,
332, 210717, 428, 1915, 2, 5, 173669,
332, 210717, 428, 1915, 2, 25, 176090,
332, 210717, 428, 1915, 2, 45, 204756,
332, 210717, 428, 1915, 2, 75, 186080,
332, 210717, 428, 1915, 2, 100, 135426,
332, 210717, 428, 1915, 2, 125, 47000,
332, 210717, 428, 1915, 2, 150, 13208,
333, 211029, 509, 1850, 2, 5, 248691,
333, 211029, 509, 1850, 2, 25, 243613,
333, 211029, 509, 1850, 2, 45, 290846,
333, 211029, 509, 1850, 2, 75, 231074,
333, 211029, 509, 1850, 2, 100, 125136,
333, 211029, 509, 1850, 2, 125, 50628,
333, 211029, 509, 1850, 2, 150, 8121,
335, 220327, 443, 1948, 2, 5, 203731,
335, 220327, 443, 1948, 2, 25, 192127,
335, 220327, 443, 1948, 2, 45, 210260,
335, 220327, 443, 1948, 2, 75, 241558,
335, 220327, 443, 1948, 2, 100, 235556,
335, 220327, 443, 1948, 2, 125, 96306,
335, 220327, 443, 1948, 2, 150, 35326,
336, 220526, 443, 2000, 2, 5, 144361,
336, 220526, 443, 2000, 2, 25, 149873,
336, 220526, 443, 2000, 2, 45, 139715,
336, 220526, 443, 2000, 2, 75, 158137,
336, 220526, 443, 2000, 2, 100, 181187,
336, 220526, 443, 2000, 2, 125, 148608,
336, 220526, 443, 2000, 2, 150, 43426,
337, 220709, 430, 1930, 2, 5, 167073,
337, 220709, 430, 1930, 2, 25, 165047,
337, 220709, 430, 1930, 2, 45, 167246,
337, 220709, 430, 1930, 2, 75, 169453,
337, 220709, 430, 1930, 2, 100, 83378,
337, 220709, 430, 1930, 2, 125, 41818,
337, 220709, 430, 1930, 2, 150, 24028,
338, 220730, 413, 1956, 2, 5, 139669,
338, 220730, 413, 1956, 2, 25, 165772,
338, 220730, 413, 1956, 2, 45, 176931,
338, 220730, 413, 1956, 2, 75, 235387,
338, 220730, 413, 1956, 2, 100, 177704,
338, 220730, 413, 1956, 2, 125, 85201,
338, 220730, 413, 1956, 2, 150, 23672,
339, 220901, 443, 1948, 2, 5, 151246,
339, 220901, 443, 1948, 2, 25, 155025,
339, 220901, 443, 1948, 2, 45, 218571,
339, 220901, 443, 1948, 2, 75, 200248,
339, 220901, 443, 1948, 2, 100, 121881,
339, 220901, 443, 1948, 2, 125, 24478,
339, 220901, 443, 1948, 2, 150, 13892,
